# Linking intercontinental biogeographic events to decipher how European vineyards escaped Pierce’s disease

**DOI:** 10.1101/2024.05.04.592514

**Authors:** Eduardo Moralejo, Àlex Giménez-Romero, Manuel A. Matías

## Abstract

Unlike most grapevine diseases of American origin, the vector-borne bacterium *Xylella fastidiosa* (Xf) responsible for Pierce’s disease (PD) has not yet spread to continental Europe. The reasons for this lack of invasiveness remain unclear. Here, we present phylogenetic, epidemiological and historical evidence to explain how European vineyards escaped Xf. Using Bayesian temporal reconstruction, we show that the export of American grapevines to France as rootstocks to combat phylloxera (∼1872-1895) preceded the spread of the Xf grapevine lineage in the US. In the dated tree, the time of the most recent common ancestor places the introduction of Xf into California around 1875, which agrees with the emergence of the main PD outbreak and the onset of its expansion into the southeastern US around 1895. We also show that between 1870 and 1990, climatic conditions in continental Europe were mostly below the threshold for PD epidemics. This lack of spatiotemporal concurrence between factors that could facilitate the establishment of the Xf grapevine lineage would explain the historical absence of PD in continental Europe. However, our model indicates that there has been an inadvertent expansion of risk in southern European vineyards since the 1990s, which is accelerating with global warming. Our temporal approach identifies the biogeographic conditions that have so far prevented PD, and gives continuity to predictions of increased risk in important southern European wine-producing areas under a forthcoming scenario of +2 and +3°C temperature increases.
