## Supplementary material for "Linking intercontinental biogeographic events to decipher how European vineyards escaped Pierce’s disease": Dataset 1.

### Sheet: Metadata
List of the genomes of Xylella fastidiosa isolates used in the study.
Isolate Name	Host	Latitude (DD)	Longitude (DD)	Isolation Year	Geographical Origin	Sequence Type	NCBI BioSample	SRA	Clade	EPS
XF68	Psidium sp.	9.98102	-84.0047	2012	Costa Rica, Coronado	ST33	SAMN12994817	SRR10246937	AC
XF73	Coffea sp.	9.97418	-84.0916	2016	Costa Rica, Santa Rosa	ST21	SAMN12994821	SRR10246943	AC
XF1110	Vinca sp.	9.84926	-84.3044	2017	Costa Rica, Santiago	Unknown	SAMN12994828	SRR10246951	AC
CFPB8073	Coffea canephora	na	na	2012	Mexico	ST75	GCA_001469395.1		AC
XYL1978/18	Prunus dulcis	2.5819	39.3541	2018	Spain, Mallorca	ST1	JAAGVD01		SCA	SP
XF3967	Vitis vinifera	na	na	2018	Spain, Mallorca	ST1	JAAGWM01		SCA	SP
IVIA 5235	Prunus dulcis	na	ns	2016	Spain, Mallorca	ST1	QWLC01		SCA	SP
XYL2014/18	Prunus dulcis	3.0113	39.4525	2018	Spain, Mallorca	ST1	JAAGVG01		SCA	SP
XYL1980/18	Prunus dulcis	3.0357	39.352	2018	Spain, Mallorca	ST1	JAAGVF01		SCA	SP
XYL2177/18	Vitis vinifera	2.4916	39.385	2018	Spain, Mallorca	ST1	JAAGVM01		SCA	SP
XYL2106/18	Prunus dulcis	3.1607	39.3648	2018	Spain, Mallorca	ST1	JAAGVJ01		SCA	SP
XYL2508/18	Vitis vinifera	na	na	2018	Spain, Mallorca	ST1	JAAGVP01		SCA	SP
XYL2153/18	Vitis vinifera	3.1414	39.402	2018	Spain, Mallorca	ST1	JAAGVL01		SCA	SP
XYL2093/18	Prunus dulcis	na	na	2018	Spain, Mallorca	ST1	JAAGVH01		SCA	SP
XYL2400/18	Vitis vinifera	3.0927	39.3032	2018	Spain, Mallorca	ST1	JAAGVN01		SCA	SP
XYL2017/18	Prunus dulcis	2.573	39.4243	2018	Spain, Mallorca	ST1	JAAGVI01		SCA	SP
XYL2107/18	Prunus dulcis	3.1706	39.3643	2018	Spain, Mallorca	ST1	JAAGVK01		SCA	SP
XYL2055	Vitis vinifera	3.1434	39.4027	2017	Spain, Mallorca	ST1	QTJT01		SCA	SP
XYL1732	Vitis vinifera	3.0906	39.3113	2017	Spain, Mallorca	ST1	QTJS01		SCA	SP
RAAR18_TPD3_TW	Vitis sp.	24.3159	120.698	2012	Taiwan, Taichung, Houli District	ST2	SAMN12097273	GCA_007845655.1	SE	TW
RAAR19_TPD4_TW	Vitis sp.	24.3312	120.701	2012	Taiwan, Taichung, Houli District	ST2	SAMN12097274	GCA_007845705.1	SE	TW
GV156_TW	Vitis vinifera	23.7	120.9	2002	Taiwan, Taiwan: Nantou County	ST2	SAMN12541645	GCF_009910885.1	SE	TW
GV210_TW	Vitis vinifera	24.4893	120.68	2015	Taiwan, Maoli, Tongxiao Township	ST2	SAMN18344333	SRR13994249	SE	TW
GV215_TW	Vitis vinifera	24.3167	120.717	2017	Taiwan, Taichung, Houli District	ST2	SAMN18344334	SRR13994248	SE	TW
GV216-TW	Vitis vinifera	24.3167	120.717	2017	Taiwan, Taichung, Houli District	ST2	SAMN18344335	SRR13994237	SE	TW
GV219_TW	Vitis vinifera	24.3318	120.653	2017	Taiwan, Taichung, Waipu District	ST2	SAMN18344336	SRR13994226	SE	TW
GV220_TW	Vitis vinifera	24.3318	120.653	2017	Taiwan, Taichung, Waipu District	ST2	SAMN18344337	SRR13994223	SE	TW
GV221_TW	Vitis vinifera	24.3318	120.653	2017	Taiwan, Taichung, Waipu District	ST2	SAMN18344338	SRR13994222	SE	TW
GV222	Vitis vinifera	24.3318	120.653	2017	Taiwan, Taichung, Waipu District	ST2	SAMN18344339	SRR13994221	SE	TW
GV225	Vitis vinifera	24.3318	120.653	2017	Taiwan, Taichung, Waipu District	Unknown	SAMN18344340	SRR13994220	SE	TW
GV229	Vitis vinifera	24.3318	120.653	2017	Taiwan, Taichung, Waipu District	ST2	SAMN18344341	SRR13994219	SE	TW
GV230	Vitis vinifera	24.3318	120.653	2018	Taiwan, Taichung, Waipu District	ST2	SAMN15783671	GCA_014249995.1	SE	TW
GV231	Vitis vinifera	24.3318	120.653	2018	Taiwan, Taichung, Waipu District	ST2	SAMN18344342	SRR13994247	SE	TW
GV232	Vitis vinifera	24.3318	120.653	2018	Taiwan, Taichung, Waipu District	ST2	SAMN18344343	SRR13994246	SE	TW
GV233	Vitis vinifera	24.3318	120.653	2018	Taiwan, Taichung, Waipu District	ST2	SAMN18344344	SRR13994245	SE	TW
GV234	Vitis vinifera	24.3318	120.653	2018	Taiwan, Taichung, Waipu District	ST2	SAMN18344345	SRR13994244	SE	TW
GV235	Vitis vinifera	24.3318	120.653	2018	Taiwan, Taichung, Waipu District	ST2	SAMN18344346	SRR13994243	SE	TW
GV236	Vitis vinifera	24.3318	120.653	2018	Taiwan, Taichung, Waipu District	ST2	SAMN18344347	SRR13994242	SE	TW
GV237	Vitis vinifera	24.3318	120.653	2018	Taiwan, Taichung, Waipu District	ST2	SAMN18344348	SRR13994241	SE	TW
GV238	Vitis vinifera	24.3318	120.653	2018	Taiwan, Taichung, Waipu District	ST2	SAMN18344349	SRR13994240	SE	TW
GV239	Vitis vinifera	24.3318	120.653	2018	Taiwan, Taichung, Waipu District	ST2	SAMN18344350	SRR13994239	SE	TW
GV240	Vitis vinifera	24.3318	120.653	2018	Taiwan, Taichung, Waipu District	ST2	SAMN18344351	SRR13994238	SE	TW
GV241	Vitis vinifera	24.3318	120.653	2018	Taiwan, Taichung, Waipu District	ST2	SAMN18344352	SRR13994236	SE	TW
GV244	Vitis vinifera	24.3318	120.653	2018	Taiwan, Taichung, Waipu District	ST2	SAMN18344353	SRR13994235	SE	TW
GV245	Vitis vinifera	24.3318	120.653	2018	Taiwan, Taichung, Waipu District	ST2	SAMN18344354	SRR13994234	SE	TW
GV248	Vitis vinifera	24.3318	120.653	2019	Taiwan, Taichung, Waipu District	ST2	SAMN18344355	SRR13994233	SE	TW
GV249	Vitis vinifera	24.3318	120.653	2019	Taiwan, Taichung, Waipu District	ST2	SAMN18344356	SRR13994232	SE	TW
GV252	Vitis vinifera	24.3318	120.653	2019	Taiwan, Taichung, Waipu District	ST2	SAMN18344357	SRR13994231	SE	TW
GV253	Vitis vinifera	24.3318	120.653	2019	Taiwan, Taichung, Waipu District	ST2	SAMN18344358	SRR13994230	SE	TW
GV263	Vitis vinifera	24.3318	120.653	2019	Taiwan, Taichung, Waipu District	ST2	SAMN18344359	SRR13994229	SE	TW
GV264	Vitis vinifera	24.3318	120.653	2019	Taiwan, Taichung, Waipu District	ST2	SAMN18344360	SRR13994228	SE	TW
GV265	Vitis vinifera	24.3318	120.653	2019	Taiwan, Taichung, Waipu District	ST2	SAMN18344361	SRR13994227	SE	TW
GV266	Vitis vinifera	24.3113	120.826	2019	Taiwan, Maoli, Zhoulan Township	ST2	SAMN18344362	SRR13994225	SE	TW
Temecula1	Vitis vinifera	33.487	-117.144	1998	USA, California	ST1	SAMN02603844		SCA	SCA
Stags_Leap	Vitis vinifera	38.2975	-122.287	2005	USA, California	ST1	SAMN04485942		NCA	NCA
CFBP8351	Vitis vinifera	na	na	1993	USA, California	ST1	SAMN07999362		SCA	SCA
M23	Prunus dulcis	na	na	2003	USA, California	ST1	NC_010577		SCA	SCA
CFBP 8071	Prunus dulcis	na	na	1987	USA, California	ST1	PHFP01		SCA	SCA
CV23	Vitis vinifera	38.2661	-122.456	2012	USA, California	ST1	SAMN09941404		NCA	NCA
Napa1	Vitis vinifera	38.2975	-122.287	2015	USA, California	ST1	SAMN09941406		NCA	NCA
RACD01AC	Vitis vinifera	38.2661	-122.456	2012	USA, California	ST1	SAMN09941408		NCA	NCA
RACD01AE	Vitis vinifera	38.2661	-122.456	2012	USA, California	ST1	SAMN09941409		NCA	NCA
RACD01AF	Vitis vinifera	38.2661	-122.456	2012	USA, California	ST1	SAMN09941410		NCA	NCA
RACD01AG	Vitis vinifera	38.2661	-122.456	2012	USA, California	ST1	SAMN09941411		NCA	NCA
RACD01AH	Vitis vinifera	38.2661	-122.456	2012	USA, California	ST1	SAMN09941412		NCA	NCA
RACD01AI	Vitis vinifera	38.2661	-122.456	2012	USA, California	ST1	SAMN09941413		NCA	NCA
SLO	Vitis vinifera	35.2828	-120.66	1994	USA, California	ST1	SAMN09941414		SCA	SCA
STL	Vitis vinifera	38.2975	-122.287	1998	USA, California	ST1	SAMN09941416		NCA	NCA
Hopland	Vitis vinifera	39.3077	-123.799	2006	USA, California	ST1	SAMN09941433		NCA	NCA
Silverado	Vitis vinifera	38.2975	-122.287	2006	USA, California	ST1	SAMN09941436		NCA	NCA
Je1	Vitis vinifera	34.6551	-120.336	2016	USA, California	ST1	SAMN10358662		SCA	SCA
Je10	Vitis vinifera	38.6853	-122.952	2016	USA, California	ST1	SAMN10358663		NCA	NCA
Je100	Vitis vinifera	33.5226	-117.063	2016	USA, California	ST1	SAMN10358664		SCA	SCA
Je101	Vitis vinifera	33.5226	-117.063	2016	USA, California	ST1	SAMN10358665		SCA	SCA
Je102	Vitis vinifera	33.5381	-117.088	2016	USA, California	ST1	SAMN10358666		NCA	NCA
Je103	Vitis vinifera	33.5381	-117.088	2016	USA, California	ST1	SAMN10358667		NCA	NCA
Je104	Vitis vinifera	33.5381	-117.088	2016	USA, California	ST1	SAMN10358668		NCA	NCA
Je105	Vitis vinifera	33.5513	-117.02	2016	USA, California	ST1	SAMN10358669		NCA	NCA
Je106	Vitis vinifera	33.5513	-117.02	2016	USA, California	ST1	SAMN10358670		NCA	NCA
Je107	Vitis vinifera	33.5513	-117.02	2016	USA, California	ST1	SAMN10358671		NCA	NCA
Je108	Vitis vinifera	33.5513	-117.02	2016	USA, California	ST1	SAMN10358672		NCA	NCA
Je109	Vitis vinifera	33.5283	-117.052	2016	USA, California	ST1	SAMN10358673		NCA	NCA
Je11	Vitis vinifera	38.6853	-122.952	2016	USA, California	ST1	SAMN10358674		NCA	NCA
Je110	Vitis vinifera	33.5283	-117.052	2016	USA, California	ST1	SAMN10358675		NCA	NCA
Je111	Vitis vinifera	33.5283	-117.052	2016	USA, California	ST1	SAMN10358676		NCA	NCA
Je112	Vitis vinifera	33.5283	-117.052	2016	USA, California	ST1	SAMN10358677		NCA	NCA
Je113	Vitis vinifera	38.4061	-122.341	2016	USA, California	ST1	SAMN10358678		NCA	NCA
Je114	Vitis vinifera	38.3544	-122.327	2016	USA, California	ST1	SAMN10358679		NCA	NCA
Je115	Vitis vinifera	38.3544	-122.327	2016	USA, California	ST1	SAMN10358680		SCA	SCA
Je116	Vitis vinifera	33.5381	-117.088	2016	USA, California	ST1	SAMN10358681		NCA	NCA
Je117	Vitis vinifera	33.5283	-117.052	2016	USA, California	ST1	SAMN10358682		NCA	NCA
Je118	Vitis vinifera	33.5587	-117.011	2016	USA, California	ST1	SAMN10358683		NCA	NCA
Je119	Vitis vinifera	33.5587	-117.011	2016	USA, California	ST1	SAMN10358684		NCA	NCA
Je12	Vitis vinifera	38.6853	-122.952	2016	USA, California	ST1	SAMN10358685		NCA	NCA
Je120	Vitis vinifera	33.5587	-117.011	2016	USA, California	ST1	SAMN10358686		NCA	NCA
Je121	Vitis vinifera	33.5587	-117.011	2016	USA, California	ST1	SAMN10358687		NCA	NCA
Je122	Vitis vinifera	33.5587	-117.011	2016	USA, California	ST1	SAMN10358688		NCA	NCA
Je13	Vitis vinifera	38.6853	-122.952	2016	USA, California	ST1	SAMN10358689		NCA	NCA
Je14	Vitis vinifera	38.6853	-122.952	2016	USA, California	ST1	SAMN10358690		NCA	NCA
Je15	Vitis vinifera	38.6853	-122.952	2016	USA, California	ST1	SAMN10358691		NCA	NCA
Je16	Vitis vinifera	38.6853	-122.952	2016	USA, California	ST1	SAMN10358692		NCA	NCA
Je17	Vitis vinifera	38.6853	-122.952	2016	USA, California	ST1	SAMN10358693		NCA	NCA
Je18	Vitis vinifera	38.6853	-122.952	2016	USA, California	ST1	SAMN10358694		NCA	NCA
Je19	Vitis vinifera	38.6853	-122.952	2016	USA, California	ST1	SAMN10358695		NCA	NCA
Je2	Vitis vinifera	34.6649	-120.354	2016	USA, California	ST1	SAMN10358696		SCA	SCA
Je20	Vitis vinifera	38.6853	-122.952	2016	USA, California	ST1	SAMN10358697		NCA	NCA
Je21	Vitis vinifera	38.6853	-122.952	2016	USA, California	ST1	SAMN10358698		NCA	NCA
Je22	Vitis vinifera	38.4873	-122.535	2016	USA, California	ST1	SAMN10358699		NCA	NCA
Je23	Vitis vinifera	38.4873	-122.535	2016	USA, California	ST1	SAMN10358700		NCA	NCA
Je24	Vitis vinifera	38.4873	-122.535	2016	USA, California	ST1	SAMN10358701		NCA	NCA
Je25	Vitis vinifera	38.4873	-122.535	2016	USA, California	ST1	SAMN10358702		NCA	NCA
Je26	Vitis vinifera	38.4873	-122.535	2016	USA, California	ST1	SAMN10358703		NCA	NCA
Je27	Vitis vinifera	38.4873	-122.535	2016	USA, California	ST1	SAMN10358704		NCA	NCA
Je28	Vitis vinifera	38.4873	-122.535	2016	USA, California	ST1	SAMN10358705		NCA	NCA
Je29	Vitis vinifera	38.4873	-122.535	2016	USA, California	ST1	SAMN10358706		NCA	NCA
Je3	Vitis vinifera	34.6649	-120.354	2016	USA, California	ST1	SAMN10358707		SCA	SCA
Je30	Vitis vinifera	38.4873	-122.535	2016	USA, California	ST1	SAMN10358708		NCA	NCA
Je31	Vitis vinifera	38.4873	-122.535	2016	USA, California	ST1	SAMN10358709		NCA	NCA
Je32	Vitis vinifera	38.4658	-122.397	2016	USA, California	ST1	SAMN10358710		NCA	NCA
Je33	Vitis vinifera	38.4658	-122.397	2016	USA, California	ST1	SAMN10358711		NCA	NCA
Je34	Vitis vinifera	38.4658	-122.397	2016	USA, California	ST1	SAMN10358712		NCA	NCA
Je35	Vitis vinifera	38.4658	-122.397	2016	USA, California	ST1	SAMN10358713		NCA	NCA
Je36	Vitis vinifera	38.4658	-122.397	2016	USA, California	ST1	SAMN10358714		NCA	NCA
Je37	Vitis vinifera	38.4658	-122.397	2016	USA, California	ST1	SAMN10358715		NCA	NCA
Je38	Vitis vinifera	38.3525	-122.291	2016	USA, California	ST1	SAMN10358716		NCA	NCA
Je39	Vitis vinifera	38.3525	-122.291	2016	USA, California	ST1	SAMN10358717		NCA	NCA
Je4	Vitis vinifera	34.6649	-120.353	2016	USA, California	ST1	SAMN10358718		SCA	SCA
Je40	Vitis vinifera	38.3525	-122.291	2016	USA, California	ST1	SAMN10358719		NCA	NCA
Je41	Vitis vinifera	38.3525	-122.291	2016	USA, California	ST1	SAMN10358720		NCA	NCA
Je42	Vitis vinifera	38.3525	-122.291	2016	USA, California	ST1	SAMN10358721		NCA	NCA
Je43	Vitis vinifera	38.4575	-122.422	2016	USA, California	ST1	SAMN10358722		NCA	NCA
Je44	Vitis vinifera	38.4575	-122.422	2016	USA, California	ST1	SAMN10358723		NCA	NCA
Je45	Vitis vinifera	38.4575	-122.422	2016	USA, California	ST1	SAMN10358724		NCA	NCA
Je46	Vitis vinifera	38.4575	-122.422	2016	USA, California	ST1	SAMN10358725		NCA	NCA
Je47	Vitis vinifera	38.3358	-122.294	2016	USA, California	ST1	SAMN10358726		NCA	NCA
Je48	Vitis vinifera	38.3358	-122.294	2016	USA, California	ST1	SAMN10358727		NCA	NCA
Je49	Vitis vinifera	38.3358	-122.294	2016	USA, California	ST1	SAMN10358728		NCA	NCA
Je5	Vitis vinifera	34.6649	-120.353	2016	USA, California	ST1	SAMN10358729		SCA	SCA
Je50	Vitis vinifera	38.3358	-122.294	2016	USA, California	ST1	SAMN10358730		NCA	NCA
Je51	Vitis vinifera	38.4061	-122.341	2016	USA, California	ST1	SAMN10358731		NCA	NCA
Je52	Vitis vinifera	38.4061	-122.341	2016	USA, California	ST1	SAMN10358732		NCA	NCA
Je53	Vitis vinifera	38.4061	-122.341	2016	USA, California	ST1	SAMN10358733		NCA	NCA
Je54	Vitis vinifera	38.4061	-122.341	2016	USA, California	ST1	SAMN10358734		NCA	NCA
Je55	Vitis vinifera	38.3544	-122.327	2016	USA, California	ST1	SAMN10358735		NCA	NCA
Je56	Vitis vinifera	38.3544	-122.327	2016	USA, California	ST1	SAMN10358736		NCA	NCA
Je57	Vitis vinifera	38.3986	-122.323	2016	USA, California	ST1	SAMN10358737		SCA	SCA
Je58	Vitis vinifera	38.3986	-122.323	2016	USA, California	ST1	SAMN10358738		NCA	NCA
Je59	Vitis vinifera	38.3986	-122.323	2016	USA, California	ST1	SAMN10358739		NCA	NCA
Je6	Vitis vinifera	38.6853	-122.952	2016	USA, California	ST1	SAMN10358740		NCA	NCA
Je60	Vitis vinifera	35.3357	-118.807	2016	USA, California	ST1	SAMN10358741		SCA	SCA
Je61	Vitis vinifera	38.6853	-122.952	2016	USA, California	ST1	SAMN10358742		NCA	NCA
Je62	Vitis vinifera	38.3544	-122.327	2016	USA, California	ST1	SAMN10358743		SCA	SCA
Je63	Vitis vinifera	35.2494	-118.753	2016	USA, California	ST1	SAMN10358744		SCA	SCA
Je64	Vitis vinifera	35.2494	-118.753	2016	USA, California	ST1	SAMN10358745		SCA	SCA
Je65	Vitis vinifera	35.2494	-118.753	2016	USA, California	ST1	SAMN10358746		NCA	NCA
Je66	Vitis vinifera	35.2494	-118.753	2016	USA, California	ST1	SAMN10358747		SCA	SCA
Je67	Vitis vinifera	35.2494	-118.753	2016	USA, California	ST1	SAMN10358748		SCA	SCA
Je68	Vitis vinifera	35.2494	-118.753	2016	USA, California	ST1	SAMN10358749		SCA	SCA
Je69	Vitis vinifera	35.2494	-118.753	2016	USA, California	ST1	SAMN10358750		SCA	SCA
Je7	Vitis vinifera	38.6853	-122.952	2016	USA, California	ST1	SAMN10358751		NCA	NCA
Je70	Vitis vinifera	35.2494	-118.753	2016	USA, California	ST1	SAMN10358752		SCA	SCA
Je71	Vitis vinifera	35.2494	-118.753	2016	USA, California	ST1	SAMN10358753		SCA	SCA
Je72	Vitis vinifera	35.2387	-118.761	2016	USA, California	ST1	SAMN10358754		SCA	SCA
Je73	Vitis vinifera	35.2387	-118.761	2016	USA, California	ST1	SAMN10358755		NCA	NCA
Je74	Vitis vinifera	35.2387	-118.761	2016	USA, California	ST1	SAMN10358756		SCA	SCA
Je75	Vitis vinifera	35.2387	-118.761	2016	USA, California	ST1	SAMN10358757		SCA	SCA
Je76	Vitis vinifera	35.2387	-118.761	2016	USA, California	ST1	SAMN10358758		SCA	SCA
Je77	Vitis vinifera	35.2387	-118.761	2016	USA, California	ST1	SAMN10358759		SCA	SCA
Je78	Vitis vinifera	35.2176	-118.761	2016	USA, California	ST1	SAMN10358760		SCA	SCA
Je79	Vitis vinifera	35.2176	-118.761	2016	USA, California	ST1	SAMN10358761		SCA	SCA
Je8	Vitis vinifera	38.6853	-122.952	2016	USA, California	ST1	SAMN10358762		NCA	NCA
Je80	Vitis vinifera	35.2176	-118.761	2016	USA, California	ST1	SAMN10358763		SCA	SCA
Je81	Vitis vinifera	35.2176	-118.761	2016	USA, California	ST1	SAMN10358764		NCA	NCA
Je82	Vitis vinifera	35.2176	-118.761	2016	USA, California	ST1	SAMN10358765		SCA	SCA
Je83	Vitis vinifera	35.2176	-118.761	2016	USA, California	ST1	SAMN10358766		SCA	SCA
Je84	Vitis vinifera	35.2176	-118.761	2016	USA, California	ST1	SAMN10358767		SCA	SCA
Je85	Vitis vinifera	35.2176	-118.761	2016	USA, California	ST1	SAMN10358768		SCA	SCA
Je86	Vitis vinifera	33.5513	-117.02	2016	USA, California	ST1	SAMN10358769		NCA	NCA
Je87	Vitis vinifera	38.6413	-122.909	2016	USA, California	ST1	SAMN10358770		NCA	NCA
Je88	Vitis vinifera	38.6413	-122.909	2016	USA, California	ST1	SAMN10358771		NCA	NCA
Je89	Vitis vinifera	38.7161	-122.983	2016	USA, California	ST1	SAMN10358772		NCA	NCA
Je9	Vitis vinifera	38.6853	-122.952	2016	USA, California	ST1	SAMN10358773		NCA	NCA
Je90	Vitis vinifera	38.7161	-122.983	2016	USA, California	ST1	SAMN10358774		NCA	NCA
Je91	Vitis vinifera	38.4935	-122.877	2016	USA, California	ST1	SAMN10358775		NCA	NCA
Je92	Vitis vinifera	38.5178	-122.891	2016	USA, California	ST1	SAMN10358776		NCA	NCA
Je93	Vitis vinifera	38.5178	-122.891	2016	USA, California	ST1	SAMN10358777		NCA	NCA
Je94	Vitis vinifera	38.5178	-122.891	2016	USA, California	ST1	SAMN10358778		NCA	NCA
Je95	Vitis vinifera	38.557	-122.871	2016	USA, California	ST1	SAMN10358779		NCA	NCA
Je96	Vitis vinifera	38.6708	-122.839	2016	USA, California	ST1	SAMN10358780		NCA	NCA
Je97	Vitis vinifera	38.6708	-122.839	2016	USA, California	ST1	SAMN10358781		NCA	NCA
Je98	Vitis vinifera	33.5226	-117.063	2016	USA, California	ST1	SAMN10358782		SCA	SCA
Je99	Vitis vinifera	33.5226	-117.063	2016	USA, California	ST1	SAMN10358783		SCA	SCA
CV17-3	Vitis vinifera	38.2975	-122.287	2011	USA, California	ST1	To be published		NCA	NCA
Bakersfield-1	Vitis vinifera	na	na	2016	USA, California	ST1	NZ_CP040799.1		SCA	SCA
Bakersfield-8	Vitis vinifera	na	na	2016	USA, California	ST1	NZ_CP064334.1		SCA	SCA
Bakersfield-11	Vitis vinifera	na	na	2016	USA, California	ST1	NZ_CP064332		SCA	SCA
Bakersfield-13	Vitis vinifera	na	na	2016	USA, California	ST2	NZ_CP064330.1		SCA	SCA
Bakersfield-14	Vitis vinifera	na	na	2016	USA, California	ST3	NZ_CP064328.1		SCA	SCA
Xf_ATCC_35879	Vitis vinifera	na	na	1987	USA, Florida	ST2	SAMN02997312		SE	SE
DSM10026	Vitis vinifera	na	na	1987	USA, Florida	ST2	SAMN05660380		SE	SE
CFBP 8082	Ambrosia artemisiifolia	na	na	1983	USA, Florida	ST2	PHFT01		SE	SE
CFBP7970	Vitis sp.	na	na	1987	USA, Florida	ST2	SAMN07998897		SE	SE
Xf50 (WM1-1)	Vitis vinifera	34.5261	-83.9844	2009	USA, Georgia	ST2	SAMN09941434		SE	SE
Xf51 (CCPM1)	Vitis vinifera	34.5261	-83.9844	2010	USA, Georgia	Unknown	SAMN09941435		NCA
14B1	Vitis vinifera	34.797	-84.012	2014	USA, Georgia	ST2	SAMN15732826	SRR12401946	SE	SE
14B2	Vitis vinifera	34.797	-84.012	2014	USA, Georgia	ST2	SAMN15732827		SE	SE
14B3	Vitis vinifera	34.797	-84.012	2014	USA, Georgia	ST2	SAMN15732828		SE	SE
14B4	Vitis vinifera	34.797	-84.012	2014	USA, Georgia	ST2	SAMN15732829		SE	SE
14B5	Vitis vinifera	34.797	-84.012	2014	USA, Georgia	ST2	SAMN15732830		SE	SE
14B6	Vitis vinifera	34.797	-84.012	2014	USA, Georgia	ST2	SAMN15732831		SE	SE
14B7	Vitis vinifera	34.797	-84.012	2014	USA, Georgia	ST2	SAMN15732832		SE	SE
15B1	Vitis vinifera	34.797	-84.012	2015	USA, Georgia	ST2	SAMN15732833		SE	SE
15B2	Vitis vinifera	34.797	-84.012	2015	USA, Georgia	ST2	SAMN15732834		SE	SE
15B3	Vitis vinifera	34.797	-84.012	2015	USA, Georgia	ST2	SAMN15732835		SE	SE
16B6	Vitis vinifera	34.797	-84.012	2016	USA, Georgia	ST2	SAMN15732836		SE	SE
15M1	Vitis vinifera	34.57	-84.064	2015	USA, Georgia	ST2	SAMN15732837		SE	SE
16B1	Vitis vinifera	34.797	-84.012	2016	USA, Georgia	ST2	SAMN15732838		SE	SE
16B2	Vitis vinifera	34.797	-84.012	2016	USA, Georgia	ST2	SAMN15732839		SE	SE
16B3	Vitis vinifera	34.797	-84.012	2016	USA, Georgia	ST2	SAMN15732840		SE	SE
16B4	Vitis vinifera	34.797	-84.012	2016	USA, Georgia	ST2	SAMN15732841		SE	SE
16B5	Vitis vinifera	34.797	-84.012	2016	USA, Georgia	ST2	SAMN15732842		SE	SE
16M2	Vitis vinifera	34.57	-84.064	2016	USA, Georgia	ST1	SAMN15732843		SE
16M3	Vitis vinifera	34.57	-84.064	2016	USA, Georgia	ST1	SAMN15732844		NCA
16M5	Vitis vinifera	34.57	-84.064	2016	USA, Georgia	ST2	SAMN15732845		SE	SE
16M6	Vitis vinifera	34.57	-84.064	2016	USA, Georgia	ST2	SAMN15732846		SE	SE
16M7	Vitis vinifera	34.57	-84.064	2016	USA, Georgia	ST2	SAMN15732847		SE	SE
16M8	Vitis vinifera	34.57	-84.064	2016	USA, Georgia	ST2	SAMN15732848		SE	SE
16M9	Vitis vinifera	34.57	-84.064	2016	USA, Georgia	ST2	SAMN15732849		SE	SE
CFBP7969	Vitis rotundifolia	34.3207	-77.9225	1985	USA, North Carolina	ST2	SAMN07998892		SE	SE
OK3	Vitis vinifera	na	na	2019	USA, Mississippi	ST2	JABCJH01		SE	SE
VB11	Vitis vinifera	na	na	2019	USA, Mississippi	ST2	JABCJI01		SE	SE
NOB1	Vitis rotundifolia	na	na	2019	USA, Mississippi	ST2	JABCJG01		SE	SE
GB514	Vitis vinifera	30.2808	-98.9263	2006	USA, Texas	ST1	SAMN02603754		SCA	SCA
IVIA5770	Vitis vinifera	na	na	2017	Mallorca,Spain	ST1	NZ_CP109892.1		SCA	SP
R2XF4358/18	Rhamnus alaternus	na	na	2019	Mallorca,Spain	ST1	GCA_028228495.1		SCA	SP
RIV13	Cercis occidentalis	na	na	2006	Riverside, CA	ST1	GCA_021459945.1		SCA	SCA
XYL461	Rhamnus alaternus	na	na	2019	Mallorca,Spain	ST1	GCA_028228315.1		SCA	SP
CFBP8176	Vitis vinifera	na	na	2019	Florida, USA		SRR18972787		SE	SE
CFBP8174	Vitis vinifera	na	na	2019	CA		SRR18972789		SCA	SCA
UCLA	Vitis vinifera	na	na	2019	UCLA, CA		SRR18972834		SCA	SCA
Traver	Vitis vinifera	na	na	2019	CA,USA		SRR18972835		SCA	SCA
CFBP8175	Vitis vinifera	na	na	2019	Florida, USA		SRR18972788		SE	SCA
Merced	Vitis vinifera	na	na	2019	CA		SRR18972837		SCA	SCA
CFBP8083	Vitis vinifera	na	na	2019	North Carolina		SRR18972811		SCA
