## Supplementary material for "Linking intercontinental biogeographic events to decipher how European vineyards escaped Pierce’s disease": Dataset 2.

### Sheet: ANIb
Average Nucleotide Identity (ANI) based on complete assembled genomes of Xylella fastidiosa subsp. fastidiosa (2.4Mb) available in NCBI as of february 2004 using Jspecies
	Bakersfield-1	_x000D_ Bakersfield-8	_x000D_ Bakersfield-11	_x000D_ Bakersfield-13	_x000D_ Bakersfield-14	_x000D_ CFBP8073	_x000D_ CFBP8083	_x000D_ CFBP8351	_x000D_ GB514	_x000D_ GV230	_x000D_ ICMP 8742	_x000D_ IVIA5235	_x000D_ IVIA5770	_x000D_ M23	_x000D_ R2XF4358/18	_x000D_ Riv13	_x000D_ Stag's Leap	_x000D_ Temecula1	_x000D_ WM1-1	_x000D_ XYL461
Bakersfield-1	*	99.98 [99.27]	99.98 [99.27]	99.95 [99.25]	99.95 [99.25]	98.77 [95.42]	99.76 [97.34]	99.96 [99.29]	99.80 [97.06]	99.75 [97.46]	99.74 [98.39]	99.93 [99.26]	99.96 [99.31]	99.98 [99.33]	99.97 [99.25]	99.94 [98.85]	99.78 [97.72]	99.86 [97.70]	99.74 [97.42]	99.97 [99.31]
_x000D_ Bakersfield-8	99.98 [98.87]	*	99.99 [98.98]	99.97 [98.95]	99.96 [98.83]	98.77 [94.78]	99.72 [96.88]	99.96 [98.90]	99.81 [96.60]	99.73 [97.01]	99.72 [98.05]	99.94 [98.94]	99.97 [98.93]	99.97 [98.95]	99.98 [98.93]	99.93 [98.54]	99.76 [97.39]	99.87 [97.30]	99.72 [97.06]	99.98 [98.96]
_x000D_ Bakersfield-11	99.96 [98.98]	99.98 [99.06]	*	99.96 [98.92]	99.95 [98.91]	98.76 [94.81]	99.73 [97.08]	99.95 [98.97]	99.79 [96.74]	99.73 [97.09]	99.71 [98.14]	99.94 [98.94]	99.96 [98.99]	99.96 [99.03]	99.97 [98.94]	99.92 [98.60]	99.76 [97.47]	99.86 [97.32]	99.72 [97.09]	99.97 [98.98]
_x000D_ Bakersfield-13	99.97 [99.07]	99.98 [99.07]	99.98 [99.07]	*	99.99 [99.12]	98.76 [95.16]	99.74 [97.23]	99.96 [99.06]	99.82 [97.11]	99.75 [97.28]	99.74 [98.25]	99.94 [99.08]	99.96 [99.11]	99.97 [99.11]	99.98 [98.99]	99.93 [98.86]	99.77 [97.73]	99.88 [97.55]	99.74 [97.23]	99.98 [99.08]
_x000D_ Bakersfield-14	99.97 [98.88]	99.97 [98.84]	99.97 [98.91]	99.99 [98.90]	*	98.78 [94.93]	99.76 [96.97]	99.96 [98.84]	99.82 [96.83]	99.75 [97.02]	99.74 [98.01]	99.94 [98.81]	99.95 [98.96]	99.96 [98.89]	99.97 [98.88]	99.93 [98.68]	99.76 [97.47]	99.89 [97.26]	99.75 [96.98]	99.97 [98.88]
_x000D_ CFBP8073	98.48 [91.27]	98.48 [91.31]	98.48 [91.26]	98.48 [91.30]	98.48 [91.26]	*	98.58 [90.94]	98.48 [91.26]	98.48 [91.31]	98.58 [90.99]	98.58 [91.42]	98.46 [91.29]	98.48 [91.31]	98.48 [91.30]	98.48 [91.30]	98.54 [91.16]	98.57 [91.02]	98.50 [90.90]	98.58 [90.89]	98.48 [91.30]
_x000D_ CFBP8083	99.77 [98.70]	99.77 [98.74]	99.77 [98.78]	99.76 [98.82]	99.76 [98.74]	98.87 [96.42]	*	99.75 [98.76]	99.75 [98.34]	99.99 [99.07]	99.98 [99.06]	99.74 [98.70]	99.76 [98.73]	99.76 [98.76]	99.77 [98.70]	99.76 [98.57]	99.74 [98.66]	99.76 [98.75]	99.98 [99.07]	99.77 [98.78]
_x000D_ CFBP8351	99.98 [99.00]	99.99 [98.97]	99.98 [99.04]	99.97 [98.94]	99.96 [98.90]	98.79 [95.17]	99.76 [97.01]	*	99.83 [96.70]	99.75 [97.10]	99.73 [98.08]	99.96 [98.93]	99.97 [99.02]	99.98 [99.03]	99.98 [99.04]	99.93 [98.58]	99.76 [97.45]	99.90 [97.37]	99.75 [97.05]	99.98 [99.04]
_x000D_ GB514	99.90 [98.06]	99.91 [98.08]	99.91 [98.07]	99.91 [98.09]	99.90 [97.96]	98.87 [96.77]	99.80 [97.81]	99.90 [98.03]	*	99.80 [97.87]	99.81 [98.01]	99.89 [98.04]	99.91 [98.03]	99.90 [98.07]	99.91 [98.00]	99.91 [98.05]	99.84 [98.02]	99.92 [98.25]	99.79 [97.98]	99.90 [98.03]
_x000D_ GV230	99.76 [98.95]	99.77 [99.00]	99.76 [99.00]	99.76 [99.06]	99.76 [98.97]	98.87 [96.79]	99.98 [99.20]	99.75 [99.01]	99.72 [98.52]	*	99.98 [99.32]	99.73 [98.95]	99.75 [99.05]	99.75 [99.02]	99.76 [99.04]	99.75 [98.80]	99.74 [98.85]	99.74 [99.09]	99.98 [99.25]	99.77 [98.99]
_x000D_ ICMP 8742	99.68 [98.11]	99.69 [98.14]	99.69 [98.08]	99.68 [98.15]	99.68 [98.10]	98.81 [94.95]	99.91 [97.34]	99.66 [98.10]	99.65 [96.78]	99.91 [97.47]	*	99.65 [98.12]	99.68 [98.16]	99.68 [98.11]	99.69 [98.14]	99.66 [97.98]	99.67 [97.26]	99.69 [97.17]	99.90 [97.42]	99.69 [98.14]
_x000D_ IVIA5235	99.98 [99.04]	99.98 [99.09]	99.98 [99.08]	99.96 [99.04]	99.95 [98.96]	98.80 [95.11]	99.77 [97.11]	99.96 [99.05]	99.83 [96.83]	99.76 [97.30]	99.73 [98.22]	*	99.98 [99.08]	99.97 [99.16]	99.98 [99.15]	99.93 [98.62]	99.80 [97.37]	99.89 [97.55]	99.75 [97.21]	99.99 [99.15]
_x000D_ IVIA5770	99.98 [99.02]	99.99 [99.06]	99.99 [99.01]	99.97 [98.90]	99.96 [98.96]	98.78 [95.21]	99.77 [96.98]	99.97 [99.02]	99.83 [96.89]	99.76 [97.14]	99.75 [98.11]	99.95 [98.99]	*	99.98 [99.06]	100.00 [99.03]	99.95 [98.71]	99.78 [97.67]	99.90 [97.37]	99.75 [97.11]	99.99 [99.03]
_x000D_ M23	99.99 [98.99]	99.98 [98.96]	99.98 [98.99]	99.97 [98.91]	99.96 [98.85]	98.82 [95.15]	99.76 [96.98]	99.97 [99.01]	99.84 [96.71]	99.75 [97.13]	99.74 [98.12]	99.95 [98.99]	99.98 [99.02]	*	99.99 [98.95]	99.95 [98.59]	99.78 [97.36]	99.90 [97.35]	99.75 [97.04]	99.99 [99.00]
_x000D_ R2XF4358/18	99.97 [99.11]	99.99 [99.15]	99.99 [99.13]	99.97 [99.07]	99.97 [99.02]	98.76 [95.15]	99.75 [97.18]	99.96 [99.12]	99.80 [96.93]	99.74 [97.33]	99.74 [98.21]	99.94 [99.07]	99.99 [99.09]	99.97 [99.13]	*	99.94 [98.72]	99.77 [97.71]	99.86 [97.57]	99.74 [97.33]	99.99 [99.14]
_x000D_ Riv13	99.93 [96.56]	99.93 [96.60]	99.93 [96.55]	99.92 [96.58]	99.92 [96.55]	98.78 [92.95]	99.74 [94.78]	99.92 [96.51]	99.82 [94.80]	99.74 [94.90]	99.72 [95.96]	99.89 [96.58]	99.93 [96.60]	99.93 [96.60]	99.93 [96.54]	*	99.80 [95.37]	99.87 [95.17]	99.73 [94.94]	99.93 [96.58]
_x000D_ Stag's Leap	99.81 [98.31]	99.81 [98.25]	99.81 [98.28]	99.80 [98.37]	99.80 [98.26]	98.83 [95.65]	99.74 [97.58]	99.79 [98.29]	99.77 [97.58]	99.75 [97.58]	99.73 [97.88]	99.77 [98.28]	99.81 [98.38]	99.80 [98.33]	99.81 [98.31]	99.81 [98.34]	*	99.85 [97.75]	99.74 [97.67]	99.81 [98.33]
_x000D_ Temecula1	99.91 [99.08]	99.92 [99.09]	99.93 [99.07]	99.92 [99.10]	99.91 [99.02]	98.85 [96.53]	99.78 [98.66]	99.91 [99.08]	99.88 [98.43]	99.78 [98.78]	99.78 [98.84]	99.90 [99.12]	99.90 [99.09]	99.92 [99.09]	99.92 [99.09]	99.92 [98.80]	99.85 [98.53]	*	99.77 [98.75]	99.92 [99.10]
_x000D_ WM1-1	99.76 [98.91]	99.77 [98.94]	99.77 [98.89]	99.76 [98.95]	99.76 [98.86]	98.88 [96.55]	99.98 [98.99]	99.75 [98.86]	99.72 [98.45]	99.98 [99.09]	99.97 [99.10]	99.74 [98.91]	99.76 [98.93]	99.76 [98.90]	99.77 [98.87]	99.77 [98.79]	99.74 [98.69]	99.76 [98.87]	*	99.77 [98.91]
_x000D_ XYL461	99.98 [99.20]	99.99 [99.23]	99.99 [99.16]	99.98 [99.14]	99.97 [99.01]	98.77 [95.23]	99.75 [97.30]	99.97 [99.11]	99.83 [96.91]	99.74 [97.39]	99.73 [98.37]	99.96 [99.23]	99.98 [99.15]	99.98 [99.16]	100.00 [99.18]	99.93 [98.77]	99.78 [97.56]	99.89 [97.64]	99.74 [97.39]	*
